# Stimulation of immunity-linked genes by membrane disruption is linked to Golgi function and the ARF-1 GTPase

**DOI:** 10.1101/2021.11.16.468795

**Authors:** Matthew J. Fanelli, Christofer M. Welsh, Dominique S. Lui, Lorissa J. Smulan, Amy K. Walker

## Abstract

Immunity-linked genes (ILGs) are activated by pathogens but also may respond to imbalances in lipids. Why pathogen attack and metabolic changes both impact ILG activation is unclear. We find that ILGs are activated when membrane phosphatidylcholine ratios change in secretory organelles in *C. elegans*. RNAi targeting of the ADP-ribosylation factor ARF-1, which disrupts the Golgi, also activates ILG expression, suggesting that activation of this membrane stress response could occur outside the ER. Our data argue that ILG upregulation is a coordinated response to changes in trafficking resulting from intrinsic cues (changes in membrane lipids) or extrinsic stimulation (increased secretion during immune response). Indeed, a focused RNAi screen of ILGs uncovered defects in secretion of two GFP reporters as well as accumulation of a pathogen-responsive CUB-domain fusion protein. These results also suggests that genes shared between the classical pathogen responses and lipid stress may act to counteract stress on secretory function.

**Teaser:** Pathogen response genes are also activated by lipid imbalances, which we suggest occurs because both processes put stress on the secretory pathway.
