## extended data 3 for "Stimulation of immunity-linked genes by membrane disruption is linked to Golgi function and the ARF-1 GTPase"

### Sheet: Table S3 Legend
Table S3: Results from screen of the "lipid sub-library". Tabs 1 and 2 contain averaged results from quadruplicate screening of sysm-1::GFP or sysm-1::GFP; sbp-1(ep79). Secondary screen contains averages from candidates selected from the first screen, plus fat-5, fat-6 and fat-7 as additional test RNAis. Screen was conducted in quadriplicate. ND is not done.

### Sheet: sysm-1  GFP
Sequence name	gene	Average score
F59E10.3	copz-1	3.75
T14G10.5		3.5
Y25C1A.5	copb-1	3.5
SAMS-1		3.25
F38E11.5	copb-2	3
Y47D3B.7-SBP1		3
	sams-1	3
T10H9.5	pmp-5	2.75
ZK180.4	sar-1	2.75
W02B12.1		2.5
Y71F9AL.17	copa-1	2.5
F55A11.2	syx-5	2.25
C23H3.4	sptl-1	2
Y22D7AL.8	sms-3	1.75
ZC506.3	pssy-1	1.75
B0545.1	tpa-1	1.5
K11D2.2		1.5
Y6B3A.1	agef-1	1.5
F53H8.4	sms-2	0.75
R07E3.5	acl-5	0.75
W01A11.2	dgtr-1	0.75
Y49A3A.1	cept-2	0.5
B0025.1	vps-34	0.5
C33H5.18		0.5
D1054.1		0.5
F32D8.14		0.5
F39B1.1	piki-1	0.5
F48F7.2	syn-2	0.5
F52D2.2	rgs-8.1	0.5
F55A11.5	bus-18	0.5
T01C3.4	fil-1	0.5
T13B5.3	pho-14	0.5
T13B5.6	lips-12	0.5
T19D7.7		0.5
T20D3.8		0.5
T23H2.5	rab-10	0.5
W09D10.2	tat-3	0.5
Y102A11A.6		0.5
ZK809.2	acl-3	0.5
Y57E12B.3	lipl-6	0.25
B0285.9	ckb-2	0.25
C04G6.3	pld-1	0.25
C05C10.4	pho-11	0.25
C08F8.4	mboa-4	0.25
C09G4.1		0.25
C13B9.3	copd-1	0.25
C28D4.2	cka-1	0.25
C46C11.1	hosl-1	0.25
C52B9.1	cka-2	0.25
C52B9.7	paf-2	0.25
D2013.8	scp-1	0.25
E01H11.1	pkc-2	0.25
F07H5.9		0.25
F10F2.3	lips-3	0.25
F11A6.2	scrm-4	0.25
F13E6.5		0.25
F36A2.9		0.25
F36H2.1	tat-5	0.25
F41C3.4		0.25
F43H9.2	sptl-2	0.25
H19N07.4	mboa-2	0.25
M01F1.7	pitp-1	0.25
M05B5.4		0.25
T06E8.1	acl-2	0.25
T07A9.6	daf-18	0.25
T10B5.7		0.25
T13B5.7	lips-13	0.25
T19A6.3	nepr-1	0.25
T27F6.6		0.25
W02D9.2		0.25
W07E6.3		0.25
Y38E10A.7	lips-15	0.25
Y46G5A.21	acl-7	0.25
Y65B4BR.1		0.25
Y82E9BR.14		0.25
B0285.8	ckb-1	0
F57F5.5	pkc-1	0
F58G1.5	lips-9	0
H17B01.3	lips-14	0
B0285.10	ckb-3	0
B0334.8	age-1	0
B0336.11	hpo-28	0
B0336.2	arf-1.2	0
B0348.4	egl-8	0
B0393.2	rbg-3	0
B0524.2		0
C03H5.4		0
C04E12.7	scrm-3	0
C05C10.6	ufd-3	0
C05D11.7		0
C07E3.9		0
C08F8.7	rap-3	0
C09E10.2	dgk-1	0
C09E8.2	lips-7	0
C18C4.5		0
C18C4.7		0
C18E9.10		0
C24H11.7	gbf-1	0
C31C9.2		0
C32D5.3		0
C39D10.3		0
C52B11.5		0
EV		0
F01G10.7	lipl-7	0
F09C8.1		0
F13H8.11		0
F14E5.5	lips-10	0
F17C8.4	ras-2	0
F22E10.5	cept-1	0
F25H2.6		0
F27E5.1		0
F31F6.7	lips-8	0
F32D8.4		0
F38E9.1		0
F42A9.1	dgk-4	0
F45E4.1	arf-1.1	0
F45E6.4	lips-1	0
F45G2.4	cope-1	0
F46A8.10	scrm-6	0
F46C5.8	rer-1	0
F46H6.2	dgk-2	0
F47A4.5		0
F49H12.6	acl-4	0
F52C9.3		0
F53B1.2		0
F53C3.13		0
F55A12.3	ppk-1	0
F55A4.1	sec-22	0
F56A8.7	unc-64	0
F59F4.4	acl-1	0
H06H21.10	tat-2	0
H21P03.3	sms-1	0
H37A05.1	lpin-1	0
K02F2.2		0
K02G10.6		0
K04A8.5	lipl-4	0
K07A1.8	ile-1	0
K08E4.2		0
K09B11.9	uso-1	0
K09E9.2	erv-46	0
K10F12.3	pll-1	0
K12B6.3	fil-2	0
R05G6.8	plc-4	0
T05H4.1	acl-8	0
T12A7.4	lips-5	0
T13H5.2	ctg-2	0
T22H2.5	scrm-1	0
T24A11.1	mtm-3	0
T24H7.5B	tat-4	0
T25E12.4	dkf-2	0
T27A10.3	ckc-1	0
T27E9.5	pssy-2	0
T28D9.3		0
VF11C1L.1	ppk-3	0
W09C5.5	dkf-1	0
Y110A7A.5	mtm-1	0
Y18H1A.11		0
Y37E11AR.3	nape-2	0
Y37E11AR.4	nape-1	0
Y38E10A.10	lips-16	0
Y39H10A.3	mtm-9	0
Y46G5A.5	pisy-1	0
Y49E10.11	tat-1	0
Y50E8A.9	scrm-7	0
Y54E5A.1		0
Y55D5A.3		0
Y73B6BL.37		0
Y75B12B.6	plc-2	0
ZC518.2	sec-24.2	0
ZK1053.5	scrm-2	0
ZK370.4		0
ZK455.4	asm-2	0
ZK550.1	mboa-5	0
ZK6.7	lipl-5	0
T01H8.5 - GON2		-0.25
C04B4.3	lips-2	-0.25
C34C6.5		-0.25
C54G7.2	mboa-3	-0.25
F01G4.5		-0.25
F02C9.3	tat-6	-0.25
F08C6.2	pcyt-1	-0.25
F14F3.3	mboa-7	-0.25
F18E2.1		-0.25
F22F7.5	ckb-4	-0.25
F27D4.7		-0.25
F28B3.9	acl-11	-0.25
F31B12.1	plc-1	-0.25
F33D4.4		-0.25
F42G9.6		-0.25
F49D11.10		-0.25
F49D11.9		-0.25
F54F3.3	lipl-1	-0.25
F58H1.1	aman-2	-0.25
K04G2.5	ath-1	-0.25
K06A1.6	dgk-5	-0.25
K08D10.7	scrm-8	-0.25
K08D10.8	scrm-5	-0.25
M03A1.6	ipla-1	-0.25
R07B7.9		-0.25
R11G11.14	lipl-3	-0.25
R155.1	mboa-6	-0.25
R186.1		-0.25
T01E8.3	plc-3	-0.25
T03F7.7		-0.25
T10B11.2		-0.25
T13B5.5	lips-11	-0.25
T22G5.5		-0.25
Y113G7A.3	sec-23	-0.25
Y37E11AM.3		-0.25
Y40B10A.9		-0.25
Y40B10A.9		-0.25
Y41C4A.11		-0.25
Y41C4A.11		-0.25
Y41E3.7		-0.25
Y51B9A.9		-0.25
Y54F10AR.1		-0.25
Y63D3A.5	tfg-1	-0.25
Y6B3B.10		-0.25
Y71G12B.17		-0.25
Y73B6BL.4		-0.25
ZC53.7	rgs-9	-0.25
B0361.5	psd-1	-0.5
F08F3.2	acl-6	-0.5
F12F6.6	sec-24.1	-0.5
F46B6.8	lipl-2	-0.5
F54G8.2	dgk-3	-0.5
F59A1.10	dgat-2	-0.5
Y75B8A.24		-0.5
ZK512.5	sec-16	-0.5

### Sheet: Secondary Screen
Secondary screen
Gene ID	Gene name	fat-7::GFP (From Smulan et al., 2016)	sysm-1::GFP	sysm-1::GFP; sbp-1(ep79)	WormCat Cat 1	WormCat Cat 2	WormCat Cat 3	Wormbase descritpion
Control RNAi			0	2
Y47D3B.7	sbp-1		2.5	2.3	Metabolism	Metabolism: lipid	Metabolism: lipid: transcriptional regulator	sbp-1 is an ortholog of human SREBF1 (sterol regulatory element binding transcription factor 1) and SREBF2 (sterol regulatory element binding transcription factor 2)\; exhibits DNA-binding activity transcription factor activity\; is involved in several processes, including determination of adult lifespan, locomotion, and positive regulation of lipid storage\; localizes to the nucleus\; is express…
F59E10.3	copz-1	0.5	2.5	2.4	Trafficking	Trafficking: ER/Golgi	Trafficking: ER/Golgi: COP I	copz-1 is an ortholog of human COPZ1 and COPZ2\; is involved in embryo development, intracellular protein transport, and oocyte development.
Y6B3A.1	agef-1		1.75	3.75	Trafficking	Trafficking: ER/Golgi	Trafficking: ER/Golgi: ARF	agef-1 is an ortholog of human ARFGEF1 (ADP ribosylation factor guanine nucleotide exchange factor 1) and ARFGEF2 (ADP ribosylation factor guanine nucleotide exchange factor 2)\; is predicted to have ARF guanyl-nucleotide exchange factor activity\; is expressed in the coelomocyte, the intestine, the muscle cell, and the nervous system\; human orthologs of this gene are implicated in periventricul…
T14G10.5	copg-1	0	2	Lethal	Trafficking	Trafficking: ER/Golgi	Trafficking: ER/Golgi: COP I	T14G10.5 is an ortholog of human COPG1 (coatomer protein complex subunit gamma 1) and COPG2 (coatomer protein complex subunit gamma 2)\; is predicted to have structural molecule activity.
Y25C1A.5	copb-1	0	2	Lethal	Trafficking	Trafficking: ER/Golgi	Trafficking: ER/Golgi: COP I	copb-1 is an ortholog of human COPB1 (coatomer protein complex subunit beta 1)\; is predicted to have structural molecule activity\; is expressed in several tissues, including the alimentary system, the excretory cell, the head, the muscular system, and the reproductive system.
Y71F9AL.17	copa-1	-0.25	2	Lethal	Trafficking	Trafficking: ER/Golgi	Trafficking: ER/Golgi: COP I	copa-1 is an ortholog of human COPA (coatomer protein complex subunit alpha)\; is predicted to have structural molecule activity\; is expressed in several tissues, including the alimentary system, the head, the muscular system, the reproductive system, and the seam cell.
Y37E11AR.4	nape-1		1.75	Lethal	Signaling	Signaling: lipid	Signaling: lipid: phospholipase: other	nape-1 is an ortholog of human NAPEPLD\; exhibits N-acylphosphatidylethanolamine-specific phospholipase D activity\; is involved in N-acylethanolamine metabolic process\; localizes to the neuronal cell body\; is expressed in the nervous system, the pharynx, and the vulval muscle.
C23H3.4	sptl-1	0.75	1.75	1.25	Metabolism	Metabolism: lipid	Metabolism: lipid: sphingolipid	sptl-1 is an ortholog of human SPTLC1\; is predicted to have pyridoxal phosphate binding activity and serine C-palmitoyltransferase activity\; is involved in establishment or maintenance of epithelial cell apical\/basal polarity\; human orthologs of this gene are implicated in hereditary sensory and autonomic neuropathy type 1A.
B0336.2	arf-1/arf-1.2	3	3	3	Trafficking	Trafficking: ER/Golgi	Trafficking: ER/Golgi: ARF	arf-1.2 is an ortholog of human ARF1 (ADP ribosylation factor 1)\; is predicted to have GTP binding activity\; is involved in several processes, including embryo development, intracellular protein transport, and mitochondrion organization\; localizes to the endoplasmic reticulum\; is expressed in several tissues, including the alimentary system, the epithelial system, the muscular system, the ner…
T10H9.5	pmp-5	1	2.25	2.625	Peroxisome	Peroxisome: transporter	Peroxisome: transporter	pmp-5 is an ortholog of human ABCD4 (ATP binding cassette subfamily D member 4)\; is predicted to have ATP binding activity and ATPase activity, coupled to transmembrane movement of substances\; is expressed in the hypodermis and the intestine.
ZK180.4	sar-1		1.5	Lethal	Trafficking	Trafficking: ER/Golgi	Trafficking: ER/Golgi: COP II	sar-1 is an ortholog of human SAR1B (secretion associated Ras related GTPase 1B)\; is predicted to have GTP binding activity\; is involved in embryo development\; human orthologs of this gene are implicated in chylomicron retention disease.
W06D12.3	fat-5		1.25	2	Metabolism	Metabolism: lipid	Metabolism: lipid: fatty acid	fat-5 is an ortholog of human SCD (stearoyl-CoA desaturase) and SCD5 (stearoyl-CoA desaturase 5)\; is predicted to have stearoyl-CoA 9-desaturase activity\; is involved in long-chain fatty acid biosynthetic process and multicellular organism development\; is expressed in the intestine and the tail.
F10D2.9	fat-7		1.25	2.8	Metabolism	Metabolism: lipid	Metabolism: lipid: fatty acid	fat-7 is an ortholog of human SCD (stearoyl-CoA desaturase) and SCD5 (stearoyl-CoA desaturase 5)\; exhibits stearoyl-CoA 9-desaturase activity\; is involved in fatty acid biosynthetic process and multicellular organism development\; is expressed in the intestine.
F32D8.4			0.5	2	Trafficking	Trafficking: ER/Golgi	Trafficking: ER/Golgi: Golgi other	F32D8.4 is an ortholog of human PIH1D1 (PIH1 domain containing 1)\; is predicted to encode a protein with the following domain: PIH1 domain.
Y22D7AL.8	sms-3	2.75	0.25	3.5	Stress response	Stress response: oxidative	Stress response: oxidative	sms-3 is an ortholog of human SGMS2\; is predicted to have ceramide cholinephosphotransferase activity.
B0285.10	ckb-3	2.25	0	2.8	Metabolism	Metabolism: lipid	Metabolism: lipid: phospholipid	ckb-3 is an ortholog of human CHKA and CHKB\; is predicted to have ATP binding activity and choline kinase activity\; is expressed in the Z1 and the Z4\; human orthologs of this gene are implicated in megaconial type congenital muscular dystrophy.
F55A11.2	syx-1	1.25	1.25	3.2	Trafficking	Trafficking: vesicle targeting/fusion	Trafficking: vesicle targeting/fusion: SNARE	syx-5 is an ortholog of human STX5 (syntaxin 5)\; is expressed in several tissues, including the excretory gland cell, the hypodermis, the muscular system, the nervous system, and the reproductive system\; human STX5 exhibits SNAP receptor activity and protein N-terminus binding activity.
VZK822L.1			0.75	2.5	Metabolism	Metabolism: lipid	Metabolism: lipid: fatty acid	fat-6 is an ortholog of human SCD (stearoyl-CoA desaturase) and SCD5 (stearoyl-CoA desaturase 5)\; exhibits stearoyl-CoA 9-desaturase activity\; is involved in innate immune response, long-chain fatty acid biosynthetic process, and multicellular organism development\; is expressed in the hypodermis.
C39D10.3	pcyt-2.2		0.5	2.6	Metabolism	Metabolism: lipid	Metabolism: lipid: phospholipid	pcyt-2.2 is an ortholog of human PCYT2\; is predicted to have nucleotidyltransferase activity\; is expressed in the body wall musculature.
F53H8.4	sms-2	0.25	0	2	Metabolism	Metabolism: lipid	Metabolism: lipid: sphingolipid	sms-2 is an ortholog of human SGMS2\; is predicted to have ceramide cholinephosphotransferase activity and sphingomyelin synthase activity.
W02B12.1		0.75	1.25	not done	Signaling	Signaling: lipid	Signaling: lipid: phospholipase B	W02B12.1 is an ortholog of human PLB1 (phospholipase B1)\; is predicted to have phospholipase activity.
T23H2.5	rab-10		1	not done	Trafficking	Trafficking: vesicle targeting/fusion	Trafficking: vesicle targeting/fusion: RAB	rab-10 is an ortholog of human RAB10 (RAB10, member RAS oncogene family)\; exhibits GTPase activating protein binding activity and ankyrin repeat binding activity\; is involved in several processes, including endocytic recycling, negative regulation of 1-phosphatidyl-1D-myo-inositol 4,5-bisphosphate biosynthetic process, and positive regulation of establishment of protein localization\; localizes…
ZC506.3	pssy-1	2.75	1	not done	Metabolism	Metabolism: lipid	Metabolism: lipid: sphingolipid	pssy-1 is an ortholog of human PTDSS1\; is expressed in several tissues, including the body wall musculature, the hypodermis, the intestine, and the nervous system\; is predicted to encode a protein with the following domain: Phosphatidyl serine synthase.
F38e11.5	copb-2	1	0.25	not done	Trafficking	Trafficking: ER/Golgi	Trafficking: ER/Golgi: COP I	copb-2 is an ortholog of human COPB2 (coatomer protein complex subunit beta 2)\; is predicted to have structural molecule activity\; is involved in embryo development, intracellular protein transport, and oocyte development.
chosen for further analysis
